# A unique case in which *Kimoto*-style fermentation was completed with *Leuconostoc* as the dominant genus without transitioning to *Lactobacillus*

**DOI:** 10.1101/2022.09.05.505584

**Authors:** Kohei Ito, Ryo Niwa, Yuta Yamagishi, Ken Kobayashi, Yuji Tsuchida, Genki Hoshino, Tomoyuki Nakagawa, Takashi Watanabe

## Abstract

The *Kimoto*-style fermentation starter is a traditional preparation method of *sake* brewing. In this process, specific microbial transition patterns have been observed within nitrate-reducing bacteria and lactic acid bacteria during the production process of the fermentation starter. We have characterized phylogenetic compositions and diversity of the bacterial community in a *sake* brewery performing the *Kimoto*-style fermentation. Comparing the time-series changes with other *sake* breweries previously reported, we found a novel type of *Kimoto*-style fermentation in which the microbial transition differed significantly from other breweries during the fermentation step. Specifically, the lactic acid bacteria, *Leuconostoc* spp. was a predominant species in the late stage in the preparation process of fermentation starter, on the other hand, *Lactobacillus* spp., which plays a pivotal role in other breweries, was not detected in this analysis. The discovery of this new variation of microbiome transition in *Kimoto*-style fermentation has further deepened our understanding of the diversity of *sake* brewing.
