## Supplementary material for "A unique case in which *Kimoto*-style fermentation was completed with *Leuconostoc* as the dominant genus without transitioning to *Lactobacillus*": Table S1

### Sheet: supp_table1
TABLE 1. Time-series changes in Shannon index for each sample.
sample-id	reads
DRR344841	2137433
DRR344813	241038
DRR344822	237791
DRR344812	228529
DRR344826	223450
DRR344811	223278
DRR344827	214567
DRR344856	211323
DRR344819	204309
DRR344832	203115
DRR344828	202739
DRR344846	189335
DRR344818	188612
DRR344853	186064
DRR344855	185911
DRR344848	179574
DRR344850	178873
DRR344845	177509
DRR344838	175683
DRR344852	171138
DRR344829	170526
DRR344851	168541
DRR344803	165707
DRR344805	165040
DRR344807	163583
DRR344817	162790
DRR344854	161024
DRR344835	155535
DRR344804	154136
DRR344849	153469
DRR344809	148424
DRR344824	145718
DRR344808	145126
DRR344830	145005
DRR344823	140757
DRR344837	139173
DRR344843	138180
DRR344857	137065
DRR344816	135932
DRR344836	135531
DRR344831	135311
DRR344834	134689
DRR344842	130320
DRR344820	130281
DRR344825	127616
DRR344810	124591
DRR344814	120882
DRR344847	118957
DRR344840	118438
DRR344801	115051
DRR344802	113764
DRR344815	112285
DRR344844	104632
DRR344839	100809
DRR344821	92445
DRR344806	92214
DRR344833	71122
S36	20916
S38	20402
S34	20247
S39	19666
S33	18124
S09	17978
S37	17822
S40	17264
S41	16252
S35	15854
S32	13421
S29	10226
S30	7706
S31	6841
S27	5234
S28	4119
S25	3401
S24	3236
S22	1861
S23	1174
S26	770
