## Supplementary material for "A unique case in which *Kimoto*-style fermentation was completed with *Leuconostoc* as the dominant genus without transitioning to *Lactobacillus*": Table S4

### Sheet: supp_table4
TABLE S4. Statistical analysis of the microbial diversity of each brewery.
Group 1	Group 2	H	p-value	q-value
A (n=10)	B (n=10)	14.2857	0.000157052	0.000824524
A (n=10)	C (n=10)	0.28	0.596701	0.78317
A (n=10)	D (n=8)	12.6316	0.000379285	0.0013337
A (n=10)	D2 (n=9)	0.0266667	0.870283	0.939743
A (n=10)	E (n=10)	0.00571429	0.939743	0.939743
A (n=10)	Tsuchida (n=15)	17.3077	3.17897e-05	0.000333792
B (n=10)	C (n=10)	12.6229	0.000381058	0.0013337
B (n=10)	D (n=8)	0.00789474	0.929199	0.939743
B (n=10)	D2 (n=9)	10.6667	0.00109084	0.00254528
B (n=10)	E (n=10)	7	0.00815097	0.0155609
B (n=10)	Tsuchida (n=15)	5.42769	0.0198199	0.0320167
C (n=10)	D (n=8)	11.4	0.000734441	0.00220332
C (n=10)	D2 (n=9)	0.06	0.806496	0.939743
C (n=10)	E (n=10)	1.85143	0.173617	0.243064
C (n=10)	Tsuchida (n=15)	17.3077	3.17897e-05	0.000333792
D (n=8)	D2 (n=9)	8.89815	0.0028546	0.00599466
D (n=8)	E (n=10)	6.18947	0.0128512	0.0224897
D (n=8)	Tsuchida (n=15)	4.81667	0.0281858	0.0422787
D2 (n=9)	E (n=10)	0.106667	0.743971	0.919024
D2 (n=9)	Tsuchida (n=15)	15.7236	7.33056e-05	0.000513139
E (n=10)	Tsuchida (n=15)	10.7108	0.00106514	0.00254528
