## Supplementary material for "A unique case in which *Kimoto*-style fermentation was completed with *Leuconostoc* as the dominant genus without transitioning to *Lactobacillus*": Table S5

### Sheet: supp_table5
TABLE S5. Statistical analysis of the differences of each brewery.
Group 1	Group 2	Sample size	Permutations	pseudo-F	p-value	q-value
A	B	20	5000	4.24317	0.0039992	0.00734853
A	C	20	5000	8.3114	0.00059988	0.00157469
A	D	18	5000	4.28226	0.00559888	0.00839832
A	D2	19	5000	13.6937	0.00179964	0.00419916
A	E	20	5000	6.48812	0.00259948	0.00545891
A	Tsuchida	25	5000	8.16798	0.00019996	0.00069986
B	C	20	5000	2.97494	0.064787	0.085033
B	D	18	5000	1.49732	0.180764	0.210891
B	D2	19	5000	10.209	0.00019996	0.00069986
B	E	20	5000	4.65779	0.0127974	0.0179164
B	Tsuchida	25	5000	3.41875	0.00419916	0.00734853
C	D	18	5000	1.29571	0.238552	0.263663
C	D2	19	5000	7.05974	0.00059988	0.00157469
C	E	20	5000	2.54457	0.103179	0.127457
C	Tsuchida	25	5000	8.83767	0.00019996	0.00069986
D	D2	17	5000	3.57278	0.00539892	0.00839832
D	E	18	5000	1.11823	0.330734	0.347271
D	Tsuchida	23	5000	5.76633	0.00019996	0.00069986
D2	E	19	5000	0.775022	0.623875	0.623875
D2	Tsuchida	24	5000	19.2091	0.00019996	0.00069986
E	Tsuchida	25	5000	13.2987	0.00019996	0.00069986
